# Regulation of transcription patterns, poly-ADP-ribose, and RNA-DNA hybrids by the ATM protein kinase

**DOI:** 10.1101/2023.12.06.570417

**Authors:** Phillip R. Woolley, Xuemei Wen, Olivia M. Conway, Nicolette A. Ender, Ji-Hoon Lee, Tanya T. Paull

## Abstract

The ATM protein kinase is a master regulator of the DNA damage response and also an important sensor of oxidative stress. Analysis of gene expression in Ataxia-telangiectasia patient brain tissue shows that large-scale transcriptional changes occur in patient cerebellum that correlate with expression level and GC content of transcribed genes. In human neuron-like cells in culture we map locations of poly-ADP-ribose and RNA-DNA hybrid accumulation genome-wide with ATM inhibition and find that these marks also coincide with high transcription levels, active transcription histone marks, and high GC content. Antioxidant treatment reverses the accumulation of R-loops in transcribed regions, consistent with the central role of ROS in promoting these lesions. Based on these results we postulate that transcription-associated lesions accumulate in ATM-deficient cells and that the single-strand breaks and PARylation at these sites ultimately generate changes in transcription that compromise cerebellum function and lead to neurodegeneration over time in A-T patients.
