## Supplementary material for "Regulation of transcription patterns, poly-ADP-ribose, and RNA-DNA hybrids by the ATM protein kinase": Table S1

### Sheet: Summary
Patient number, patient group, cause of death, and patient age are shown under "Patient Info" for IHC and RNAseq analyses. All cerebellum and neocortex samples were acquired from the NIH Neurobiobank.

### Sheet: Patient Info - IHC
#	NBB identifier	group	cause of death	age (years)	sex
1	836	AT	Ataxia Telangiectasia/Leukoencephalopathy	28	Female
1	5928	Control	Cardiac arrythmia	27	Female
5	1236	AT	Edema/Pneumonia	47	Male
5	5668	Control	Hypertensive Atherosclerosis Heart Disease	47	Male
6	6018	AT	Complication of Disorder	24	Male
6	1259	Control	Accident	24	Male
12	1722	AT	Ataxia Telangiectasia	16	Male
12	4669	Control	Neck and Head Injuries	16	Male
18	5748	AT	Lymphoma / T Cell acute lymphoblastic leukemia	44	Male
18	5889	Control	Acute Pneumonia compliated by Sepsis	27	Male
21	5893	Control	Dilated Cardiomegaly	19	Male
21	6252	AT	Complications of disorder	8	Female

### Sheet: Patient Info - RNA
#	NBB identifier	group	cause of death	age (years)	sex	cortex tissue obtained
1	836	AT	Ataxia Telangiectasia/Leukoencephalopathy	28	Female	BA9
2	5928	Control	Cardiac arrythmia	27	Female	BA9, BA10
8	1229	Control	MultipleInjuries with compressional asphyxia	31	Female	BA10
9	6249	AT	Complications of disorder	31	Female	BA10
10	1459	AT	Complications of Disorder	19	Female	BA9
11	5470	Control	Methadone Intoxication	19	Female	BA9, BA10
18	4874	AT	Complications of Disorder / Pneumonia	26	Male	BA10
19	1710	Control	Cardiac Tamponade	26	Female	BA10
20	5512	AT	Complications of disorder	26	Female	BA10
